# HKDC1 Promotes Liver Cancer Stemness Under Hypoxia via Stabilizing β-Catenin

**DOI:** 10.1101/2024.02.27.581958

**Authors:** Li Fan, Cheng Tian, Wentao Yang, Xiaoli Liu, Yogesh Dhungana, Haiyan Tan, Evan S Glazer, Jiyang Yu, Junmin Peng, Lichun Ma, Min Ni, Liqin Zhu

## Abstract

**Background and Aims:** Hexokinases (HKs), a group of enzymes catalyzing the first step of glycolysis, have been shown to play important roles in liver metabolism and tumorigenesis. Our recent studies identified HKDC1 as a top candidate associated with liver cancer metastasis. We aimed to compare its cell-type specificity with other HKs upregulated in liver cancer and investigate the molecular mechanisms underlying its involvement in liver cancer metastasis.

**Approach and Results:** We found that, compared to HK1 and HK2, the other two commonly upregulated HKs in liver cancer, HKDC1 was most strongly associated with the metastasis potential of tumors and organoids derived from two liver cancer mouse models we previously established. RNA in situ hybridization and single-cell RNA-seq analysis revealed that HKDC1 was specifically upregulated in malignant cells in hepatocellular carcinoma (HCC) and cholangiocarcinoma (CCA) patient tumors, whereas HK1 and HK2 were widespread across various tumor microenvironment lineages. An unbiased metabolomic profiling demonstrated that HKDC1 overexpression in HCC cells led to metabolic alterations distinct from those from HK1 and HK2 overexpression, with HKDC1 particularly impacting the tricarboxylic acid (TCA) cycle. HKDC1 was prometastatic in HCC orthotopic and tail vein injection mouse models and, molecularly, HKDC1 was induced by hypoxia and bound to glycogen synthase kinase 3β to stabilize β-catenin, leading to enhanced stemness of HCC cells.

**Conclusions:** Overall, our findings underscore HKDC1 as a prometastatic HK specifically expressed in the malignant compartment of primary liver tumors, thereby providing a mechanistic basis for targeting this enzyme in advanced liver cancer.
