## Supplemental Table 1 for "HKDC1 Promotes Liver Cancer Stemness Under Hypoxia via Stabilizing β-Catenin"

### Sheet: Metabolomics
Supplemental Table 1. Metabolites detected by LC-MS/MS metabolomic profiling of HK-OE Huh7 cells.
Untargeted metabolome profiling was performed by LC-MS/MS. The extensive metabolomic dataset was analyzed using the JUMPm software. Metabolites annotated by an in-house authentic compound library were reported. MS1 peak intensity values were utilized for quantification. Ion Mode: ionization mode of mass spectrometer; m/z: mass to charge ratio; RT: retention time.
Metabolite ID	Ion Mode	m/z	RT, min	Ctrl_a	Ctrl_b	Ctrl_c	HK1_a	HK1_b	HK1_c	HK2_a	HK2_b	HK2_c	HKDC1_a	HKDC1_b	HKDC1_c
(S)-(+)-4-Amino-3-hydroxybutyric acid	Negative	118.05	25.6512	137265360	135242832	139565296	157698720	139679120	139412272	66979872	97997016	98761056	31468490	24674372	31688246
2-(4-Hydroxyphenyl)propionic Acid	Negative	165.055	3.51588	202991	302770	213234	548249	198059	143490	139228	88101.9	231189	456577	266361	292268
2-ACETAMIDO-2-DEOXY-BETA-D-GLUCOSYLAMINE	Negative	219.099	22.8802	64259.1	43164.4	44819.1	179395	170678	174843	89237.2	56507.7	111925	21765.3	5335.5	5335.5
2-OXOADIPATE	Negative	159.029	24.2988	379662	243102	218987	351068	360387	315219	192609	258051	161342	91555.4	115077	118053
3-HYDROXYMETHYLGLUTARATE	Negative	161.045	24.7704	3.67637e+06	3.23182e+06	2.75807e+06	3.68295e+06	2.24879e+06	2404500	1.09107e+06	1.37484e+06	562384	388376	479330	600074
3-SULFINOALANINE	Negative	152.001	25.3984	128675	108746	161527	136518	139434	113793	83541.1	118180	148691	140316	114103	5335.5
4-ACETAMIDOBUTANOATE	Negative	144.066	25.3296	179231	153622	144210	186491	151396	191431	57415	89917.4	83534.9	41446.5	44681.8	62630.9
4-Nitrophenol	Negative	138.019	3.46793	33503.5	34874.5	36924	47137.7	79678.3	36386.3	39823.4	30558.3	46374.1	54363	5335.5	5335.5
ADENINE	Negative	134.046	9.17728	123464	94825.6	120840	243069	389234	476458	5533.59	37133.3	37354.5	29646.7	30781.8	50291.4
ADENOSINE 5'-DIPHOSPHATE	Negative	426.023	28.209	1.22811e+06	344460	1347233	20676266	19512356	22598646	2.54855e+06	4950610	5070874	93015.8	48952.4	232999
ADENOSINE DIPHOSPHATE RIBOSE	Negative	558.065	25.7489	384694	179043	348585	2.44191e+06	1.57768e+06	2.26717e+06	107068	280419	244393	124482	99602.2	210226
ADENOSINE-MONOPHOSPHATE	Negative	346.056	27.5878	286713	260202	257149	1.13864e+06	1.25415e+06	1.50527e+06	71069.1	117026	171809	105088	82147.2	175472
ALLANTOIN	Negative	157.036	15.809	2.25937e+06	1.97819e+06	2.034e+06	1731889	4.04366e+06	1.3639e+06	1.11888e+06	1.23831e+06	1.32469e+06	551630	407942	557945
AMINOADIPATE	Negative	160.061	28.0856	21384074	17213870	21822338	25945556	19447284	23144344	9445691	14488355	15859857	5326105	4277155	5.76655e+06
ARABINOSE	Negative	149.045	22.255	148073	115527	114362	131021	104099	104802	100410	126599	128051	61519.3	46689.6	58453.3
ASPARAGINE	Negative	131.045	27.8348	16809076	16367452	16825034	17533438	14484359	16173182	6.30254e+06	9931663	10192258	3.18588e+06	2.52016e+06	3.08801e+06
ASPARTATE	Negative	132.029	27.2203	120900968	110323568	124442408	152427664	152579440	142774736	61831428	100942200	97469888	52349468	44599272	51311796
BETAINE	Negative	116.071	20.9481	4.86984e+06	4.05767e+06	3794104	4476965	3.65145e+06	3.72753e+06	1.18572e+06	2.6025e+06	2031900	475474	358696	377353
BETA-NICOTINAMIDE ADENINE DINUCLEOTIDE	Negative	662.103	27.7816	1426562	1.21561e+06	1370771	2.99702e+06	3.05412e+06	2.55592e+06	470188	689622	467273	43415.8	53788.5	100272
CARNOSINE	Negative	225.099	36.052	135712	130300	122559	79544.2	86512.1	111651	67304.5	89502.5	86523.4	32737.2	35673.5	49606
CITRAMALATE	Negative	147.029	25.6242	77075584	65309492	84410688	82277528	88172184	75152376	37279920	65744072	59371916	24215236	19788974	25443258
CITRULLINE	Negative	174.088	28.8228	554457	527917	579166	564500	591498	619074	264354	412550	440534	174831	136874	144895
CREATINE	Negative	130.061	25.9787	2075400	1.41208e+06	2.09671e+06	3.59227e+06	3.21495e+06	3.08895e+06	984607	1.28788e+06	1.24252e+06	602289	474744	641590
CYSTATHIONINE	Negative	221.06	35.0534	5.24167e+06	3.40592e+06	5.21301e+06	9257936	8804555	8551106	2.76007e+06	4325045	4288595	989493	772804	1.46615e+06
CYTIDINE MONOPHOSPHATE	Negative	322.045	30.3065	821608	563128	1014634	1.97369e+06	2.10529e+06	2.004e+06	417850	644673	698713	125342	84031	171710
DIHYDROOROTATE	Negative	157.027	16.1782	95816.4	82355.4	114471	94109.1	68388.9	116712	75663	76467.1	109026	47971.9	51090.5	81091.5
DIHYDROXYACETONE PHOSPHATE	Negative	168.99	28.9616	353180	152040	474756	13031729	14007683	15683901	4.19978e+06	4885329	4.9737e+06	67900	37873.7	68543.7
DL-β-Leucine hydrochloride	Negative	130.086	17.3423	5335.5	1952681	763060	4.44899e+06	2.28063e+06	1.62782e+06	190723	895615	60008.7	5335.5	34261.4	58952.3
D-Proline	Negative	114.055	24.1204	3.7007e+06	3359201	3.44462e+06	3735245	3.30562e+06	2.98724e+06	2.01595e+06	2.7597e+06	2.72455e+06	886965	585100	805014
D-RIBOSE 5-PHOSPHATE	Negative	229.012	28.9997	1.58711e+06	862273	1.45632e+06	6423191	9302869	8274848	2.41795e+06	4224874	3.90577e+06	152267	134380	250566
FUMARATE	Negative	115.003	26.1541	5335.5	5335.5	5959640	7546549	6.53762e+06	7.45458e+06	5017938	6036800	5.785e+06	3248137	2.33105e+06	3685661
GALACTOSE 1-PHOSPHATE	Negative	259.023	26.0011	1.12077e+06	1.28346e+06	1487976	1.60225e+06	2.77292e+06	1.87555e+06	327216	1.51437e+06	1.29842e+06	189118	5335.5	5335.5
GALACTURONATE	Negative	193.035	25.9749	527712	433259	478865	558158	631948	646076	205416	335858	410013	134276	114679	114021
GLUCONATE	Negative	195.051	24.1414	2.14848e+06	1.71497e+06	1.62138e+06	1237435	1.03552e+06	995954	1.12487e+06	1.54619e+06	1.40361e+06	328040	222131	311474
GLUTAMATE	Negative	146.045	27.1759	331201792	297452448	342722496	378725984	351392352	360466528	175901136	266879088	278658400	115919504	101408328	120058008
GLUTAMINE	Negative	145.061	27.2131	175046384	173907088	179930944	179462096	178169408	170738912	108831208	158199296	140671392	65736716	56309200	65215320
GLYCEROL 3-PHOSPHATE	Negative	171.006	28.8066	567035	448146	611861	3844391	3.3447e+06	3.17682e+06	599014	899913	898205	145936	108436	164128
HYPOTAURINE	Negative	108.011	27.0743	2.54575e+06	3.00964e+06	2.84277e+06	2485827	2.85157e+06	2.75704e+06	1370120	2523466	2.13747e+06	903068	721527	845035
INOSINE MONOPHOSPHATE	Negative	347.04	28.8589	72742.7	79099.3	105328	102714	98380.9	76866.7	55066.9	120079	67291.7	5335.5	5335.5	5335.5
Isethionic acid	Negative	124.99	16.8558	109248	80288.1	50319.3	316251	256852	27786.3	45528.6	87146.1	65620.5	64693.2	40367.8	56355.8
ITACONATE	Negative	129.018	25.6247	3.52368e+06	2.59967e+06	3.49021e+06	3.116e+06	3.22842e+06	2672397	1.36365e+06	2.36237e+06	2272304	862615	645537	798778
KETOLEUCINE	Negative	129.055	2.57067	5335.5	124393	121791	174899	171108	221335	123081	107403	147998	122581	5335.5	5335.5
L-Glutathione oxidized	Negative	611.146	31.6592	1.23543e+06	915611	811468	2143905	1883268	1523870	493028	605154	371002	581567	245716	514845
L-Gulose	Negative	179.056	22.1244	9958409	9412601	8523137	7176897	6.97961e+06	5932494	2.41637e+06	4139363	3492592	1.87657e+06	1.57591e+06	1.98965e+06
L-Theanine	Negative	173.093	25.4667	53176.2	50617	65138.2	69440.2	32695.6	32875.6	25774.2	50363.7	32591.7	5335.5	5335.5	5335.5
MALATE	Negative	133.013	26.2864	187267072	155366704	187023040	217363600	224545552	218389664	161807264	190930992	196153776	97014648	77003152	112022840
MALEATE	Negative	115.003	13.9222	308074	174996	156012	525687	4.7541e+06	527206	301198	109429	95317.2	154425	77906.7	47573.8
MALONATE	Negative	103.003	25.5509	2.0404e+06	2138816	1.76607e+06	1.20925e+06	1.73529e+06	1.83531e+06	1.98871e+06	2.29097e+06	1531723	1.05722e+06	1030819	339747
MANNITOL	Negative	181.071	21.611	325544	330963	350356	278320	338470	244137	138046	249389	200609	66343.9	5335.5	101286
MANNOSE 6-PHOSPHATE	Negative	259.023	29.7065	6.2973e+06	3870329	8706493	21834412	21263338	23734314	4295896	7.02305e+06	7.95652e+06	1.23464e+06	861573	1.85687e+06
METHIONINE	Negative	148.043	18.5173	711625	833349	653045	948209	953981	904644	290922	454363	364177	96057.7	69565.9	91214.1
MONOETHYLMALONATE	Negative	131.034	24.9133	585469	700967	527905	381834	360379	353583	1.10683e+06	557116	545251	1.08241e+06	1.14125e+06	1.07059e+06
N,N-Dimethylglycine	Negative	102.055	27.1737	3929309	3.52846e+06	3.37197e+06	3.45967e+06	3.76901e+06	3.19556e+06	1.74429e+06	3065108	2.52553e+06	1.21854e+06	962519	1.21636e+06
N-a-Acetyl-L-glutamine	Negative	187.072	21.6804	286994	421301	279472	191750	226405	207411	118361	208731	168502	96045.8	5335.5	89513.1
N-ACETYLALANINE	Negative	130.05	25.4304	2587686	2.36931e+06	2336404	2.14628e+06	1.95847e+06	1.88309e+06	1.14952e+06	1.41228e+06	1.26655e+06	373487	248896	377385
N-ACETYLASPARAGINE	Negative	173.056	22.2117	122865	138262	119278	146776	121424	125538	33055.1	80582.4	51534.7	41787.7	5335.5	34461.7
N-ACETYLASPARTATE	Negative	174.04	25.5284	79190864	80019336	88876656	63080976	68493224	61446716	29284232	80033296	59100564	19976512	18989968	22242594
N-ACETYLGLUTAMATE	Negative	188.056	25.3154	25772482	19144942	24497458	32485124	27628216	27434752	10669342	14181584	12581092	6810884	6875193	7.77917e+06
N-ACETYLNEURAMINATE	Negative	308.099	24.4311	1.08167e+06	979287	1.36691e+06	1.88166e+06	2.19581e+06	1.73312e+06	486102	1.02578e+06	785225	246338	314008	318956
N-ACETYLSERINE	Negative	146.045	21.385	3.17618e+06	3.03301e+06	3.05353e+06	1.91329e+06	1.35474e+06	1527584	1.19128e+06	1.97326e+06	1.45785e+06	849950	671987	5335.5
OROTATE	Negative	155.009	15.9622	714061	400004	677823	5409.88	5409.88	128931	274366	607493	521327	169926	146669	246827
OXALOACETATE	Negative	130.998	25.758	78715.8	105348	113732	125814	79529.2	123614	45330.3	68636.7	89119.8	35464.5	5335.5	5335.5
OXOGLUTARATE	Negative	145.014	24.8595	9984954	10218747	6.39362e+06	54509844	40425820	41893212	10927025	8722279	9839068	6345521	4151282	5.02915e+06
PHOSPHOCREATINE	Negative	210.028	29.3102	907344	811832	766942	2.01305e+06	1.94882e+06	1.35033e+06	353831	658588	553465	117323	118177	190934
PHOSPHOENOLPYRUVATE	Negative	166.974	29.6483	11427445	3.16885e+06	13939503	19122684	18393488	15896622	12043376	23312278	20099110	202538	85093.8	438804
Phthalic acid	Negative	165.019	22.3101	3878172	3.75517e+06	3.28321e+06	2.10919e+06	4.31447e+06	3.32169e+06	3.66539e+06	3.31873e+06	3.6387e+06	3.28157e+06	2784472	3.04884e+06
PTERIN	Negative	162.041	11.9099	84372.8	68123.4	80222	144578	159699	220611	36558.9	43399.6	46804.9	5335.5	5335.5	5335.5
SERINE	Negative	104.034	28.0038	81689576	82614800	91082800	88957928	76347936	85063256	42181996	62183000	59529408	19182906	15331525	19527146
SORBITOL	Negative	181.071	15.61	568581	578752	551935	539024	608570	523936	210155	361554	367033	125709	95552.1	131474
SUCCINATE	Negative	117.018	25.9308	15198866	13992034	14295936	16701277	12779072	17417916	12156500	9909419	9116107	9698184	8493683	8.23756e+06
TARTRATE	Negative	149.008	26.9421	104830	75494	66158.5	200496	83660.3	80618.3	97343.5	74183.1	68276.6	34385.4	5335.5	5335.5
TAURINE	Negative	124.006	24.5373	95289520	93406736	91210568	100302920	103577176	95871176	61767912	83467904	81194816	44305372	37620152	40693488
Threonate	Negative	135.029	22.6947	9075151	8305565	7.9533e+06	6.29846e+06	5640743	5.79761e+06	3.84205e+06	5.81335e+06	5774994	2.04831e+06	1.52401e+06	1.94371e+06
TRANS-ACONITATE	Negative	173.009	26.853	7711730	5.19589e+06	9580568	19192026	16078270	15686118	5117975	6.50308e+06	5.18877e+06	1.12177e+06	1.16173e+06	1.81814e+06
Tricarballylic acid	Negative	175.024	28.0254	435594	339093	355076	625650	1.06654e+06	669050	259753	265752	150255	59831.7	97287.2	100973
URACIL	Negative	111.019	16.0249	241801	142635	234452	76687.4	91233.1	86453	101500	192580	220502	68680.4	61240.9	103810
URATE	Negative	167.02	21.3544	361197	342418	367658	349880	8324798	2.22584e+06	288454	372530	308055	174800	451017	214444
Ureidosuccinic acid	Negative	175.036	27.1679	5401337	3.28377e+06	4.80893e+06	7.65377e+06	7813500	7.78098e+06	4544812	4.36013e+06	4.95021e+06	3.27038e+06	2.88021e+06	3.30617e+06
URIDINE 5'-DIPHOSPHATE	Negative	402.996	28.6805	1524427	757263	3659237	40022908	47387172	48148216	1.5382e+06	2.72367e+06	2779251	87912.8	55806.6	199501
URIDINE DIPHOSPHATE GLUCURONIC ACID	Negative	579.028	28.1254	8.27345e+06	3.85899e+06	11065190	31788276	30255912	32012560	7.39409e+06	13921483	14677488	487680	346944	826431
URIDINE DIPHOSPHATEGALACTOSE	Negative	565.049	26.8717	13677629	9897677	17534954	24829956	22161290	21708216	7759047	14065512	15885921	1.46769e+06	1.26122e+06	1.95377e+06
URIDINE DIPHOSPHATE-N-ACETYLGALACTOSAMINE	Negative	606.075	26.0539	13699807	15356357	17899404	16477185	22039626	18670228	6.88445e+06	18946918	15678305	1.91855e+06	1.55099e+06	2.42192e+06
URIDINE MONOPHOSPHATE	Negative	323.029	28.2694	1.47455e+06	1.1272e+06	1.89759e+06	4.90581e+06	6315945	9331117	348385	974364	798286	269901	222140	366035
URIDINE	Negative	243.062	15.4722	176222	252596	145923	146104	132904	172891	61501.4	123297	68977.6	42777.3	41791.6	46144.6
XANTHINE	Negative	151.025	12.166	1.27156e+06	972771	760274	792795	665115	1.01942e+06	575299	551753	334123	178057	163851	190101
XYLITOL	Negative	151.06	12.1462	218740	349889	179776	135146	250779	92559.2	106188	127513	106834	98428.2	88170.7	139720
(+/-)-Propranolol HCL	Positive	260.165	43.6964	100588	54814.6	63273.7	79986	82965.3	68458.8	76004.7	58993.9	67695.6	68227.7	15937	88855.8
(S)-(+)-4-Amino-3-hydroxybutyric acid	Positive	120.066	4.28355	53320224	46704756	50314364	47072188	56987904	59185020	49586040	51579620	49929508	43764244	44765596	44473560
γ-Hexanolactone	Positive	115.076	26.7189	4.32453e+06	17366300	15937	5.4877e+06	12634201	20820702	21994246	18969506	25286834	15937	27163338	28994616
α-Methyl-cinnamic acid	Positive	163.076	45.2258	10206265	6.79748e+06	15937	8718507	11608549	11251305	8498728	15836.5	9633119	8890880	7150942	5.41283e+06
10-HYDROXYDECANOATE	Positive	189.149	41.0746	10248911	7.42906e+06	5781990	5174590	6.7732e+06	7.61525e+06	8156313	6798496	11076518	6526181	6.34739e+06	4813885
1-METHYL-L-HISTIDINE	Positive	170.093	4.23011	547986	509744	457115	439367	464635	630315	380494	351746	576209	536589	15937	15937
1-Naphthol	Positive	145.065	53.3182	1332254	1.35672e+06	1.24975e+06	1.24162e+06	1.31478e+06	979266	2.7003e+06	3.90843e+06	1.99302e+06	1.3254e+06	927341	801381
2-ACETAMIDO-2-DEOXY-BETA-D-GLUCOSYLAMINE	Positive	221.114	7.45357	489474	15937	15937	474961	427398	527639	418945	374225	480482	15937	499669	464383
3-(4-HYDROXYPHENYL)PYRUVATE	Positive	181.05	33.8743	8918610	9996458	7902419	3.58723e+06	5.42171e+06	4469432	9624432	6138718	7766205	7347050	6278192	6689207
3-Methoxyphenylacetic acid	Positive	167.071	47.4582	18995810	22080408	24576298	36366872	26550892	16002.9	23321888	15836.5	27992886	31171944	34104932	34803092
3-METHYL-2-OXINDOLE	Positive	148.076	33.1539	927122	1.2204e+06	1.2837e+06	586030	614137	728656	843506	1.03559e+06	958518	625283	668762	821154
3-METHYLADENINE	Positive	150.077	5.38503	19800994	16166386	18639360	15297636	14912900	16729062	13018679	16984180	16141747	10605049	11468177	11760108
3-Nitro-L-tyrosine	Positive	227.067	23.8295	5668628	8115748	6.6346e+06	2.25127e+06	2.7621e+06	2.36743e+06	10113412	3.78362e+06	5276265	4.8472e+06	4223961	3.45534e+06
4-GUANIDINOBUTANOATE	Positive	146.093	5.81774	8627468	7848477	7270500	8.28916e+06	9935259	11281014	6414883	12674722	8816572	9327041	5586887	6426328
4'-Hydroxychalcone	Positive	225.092	47.7999	5.939e+06	4985885	4.97794e+06	7064651	7559628	5610196	5644587	15836.5	5647708	3.34877e+06	4.75723e+06	3.18113e+06
4-PYRIDOXATE	Positive	184.061	10.6129	430459	335443	329929	251598	268541	16002.9	15836.5	246938	241675	15937	15937	200609
4-QUINOLINECARBOXYLATE	Positive	174.056	38.1348	5479769	4733352	3.68478e+06	1.2306e+06	1668078	1.35463e+06	3133830	2199849	1.98932e+06	1893305	2.87674e+06	1.93765e+06
5,6 DIMETHYLBENZIMIDAZOLE	Positive	147.092	27.6164	305434	299716	286546	240144	254267	203579	209234	264679	218062	273018	297553	270743
5,7-Dihydroxy-4-methylcoumarin	Positive	193.05	34.5182	1.82762e+06	1.85629e+06	986549	765117	957832	826454	1.70248e+06	1.3184e+06	1.26383e+06	916945	900983	1.04203e+06
5-HYDROXYLYSINE	Positive	163.108	7.73963	1.61101e+06	1383675	1144433	1.33367e+06	1.27853e+06	1.45854e+06	1137096	1137328	1436270	646241	775757	763004
5-HYDROXYTRYPTOPHAN	Positive	221.093	25.5073	92571736	108765920	87486344	88954568	93127744	76865680	86522720	73442568	66788364	33083488	41187992	40793704
5-Methylcytidine	Positive	258.111	4.22179	783053	583957	875715	846679	1.0147e+06	1.05919e+06	1.14148e+06	669323	1.57702e+06	1.17166e+06	575346	976116
5-Methylquinoxaline	Positive	145.077	24.1628	186100	15937	209421	122754	163244	16002.9	188885	185547	163842	120316	159313	150819
6-Methylquinoline	Positive	144.081	25.4969	10536892	12577481	8964688	9814661	9063404	7.52087e+06	9494300	8548765	5.51171e+06	4618981	3.00976e+06	2.42308e+06
ADENINE	Positive	136.062	5.95897	8.05082e+06	5942799	11792290	11928942	13048168	14934457	12092597	19665044	9666459	7664135	5877161	9462538
Allopurinol	Positive	137.046	22.2634	2.94742e+06	1748824	1.97992e+06	17572284	19373026	16544750	1.6117e+06	2321059	2.19772e+06	1.89622e+06	2056396	1.72106e+06
ARGININE	Positive	175.12	1.25868	5.96785e+06	4406438	6306562	7631139	7960613	8547579	5.82806e+06	15836.5	5.48646e+06	5202824	5797510	6.68865e+06
AZELATE	Positive	189.113	36.4744	202376400	161979136	134815552	86664840	119274136	76673088	170848896	218430720	140952464	203755696	149944256	117592128
Bicine	Positive	164.092	7.74614	266324432	252775760	270708064	229429504	221604544	16002.9	211376080	216526576	181847536	146815264	144453008	122804376
BIOTIN	Positive	245.096	34.3328	242338	230990	96347.9	642988	264486	212260	83351.8	56308.1	76782.1	203943	125381	79849.3
CAFFEINE	Positive	195.088	28.8635	8226023	6.17785e+06	5.60843e+06	3.85141e+06	4.74874e+06	3361803	4.81766e+06	4.22745e+06	3509763	7450504	5.83995e+06	3.37079e+06
CITRULLINE	Positive	176.104	4.42053	1.07902e+06	897969	873308	911472	1.03509e+06	1.73229e+06	937746	870596	1.05055e+06	813670	833008	822813
CYSTEINE	Positive	122.028	4.4266	379419	492763	677503	667668	1.12636e+06	1.20472e+06	591017	635237	763348	447532	546924	612310
CYTIDINE MONOPHOSPHATE	Positive	324.057	10.133	420036	296269	328588	197225	16002.9	298213	15836.5	326366	195230	117184	133022	150989
CYTOSINE	Positive	112.051	6.22398	472541	446901	370399	647770	16002.9	16002.9	335896	15836.5	321372	434130	15937	304741
D-(+)-Galactosamine	Positive	180.087	7.78592	27085198	24348730	26745330	23802026	23451474	34986744	21811420	22665540	22155104	14708839	15541144	14302034
DEOXYCYTIDINE	Positive	228.098	6.75569	428051	482659	326922	310797	349530	16002.9	366315	15836.5	345448	15937	404253	331401
DETHIOBIOTIN	Positive	215.14	30.5726	1.81643e+06	1.6216e+06	1.63594e+06	1.06358e+06	969937	16002.9	1.47625e+06	566327	1.67074e+06	1.03025e+06	843402	15937
DIETHANOLAMINE	Positive	106.087	1.33209	349475	458311	391197	312762	432908	576938	268276	15836.5	271822	348824	514807	593009
Diphenhydramine	Positive	256.17	37.1548	844812	227286	401352	172069	253173	216365	512092	123202	209482	1.29489e+06	648955	243847
DL-Benzylsuccinic acid	Positive	209.082	42.338	1.97214e+06	2.99548e+06	3.56494e+06	684381	1.10766e+06	1936838	2998346	2.52176e+06	1.32137e+06	1.19891e+06	2.72343e+06	485325
D-Proline	Positive	116.071	4.62823	270918944	233093488	230902944	208848112	205556032	240808496	280722944	434114368	320684320	262254480	213862976	229762800
ESTRADIOL-17ALPHA	Positive	273.186	57.703	984024	328866	567259	1.35293e+06	940682	711151	371191	647053	626478	451914	418144	254975
FERULATE	Positive	195.066	38.3295	16281964	12217594	10931102	9069474	10769715	9655855	14609874	14632503	14310277	8742456	12761613	12387297
FUMARATE	Positive	117.019	8.78851	265914	324982	233007	277964	350194	251447	15836.5	257528	245192	356396	315513	316412
Furaneol	Positive	129.055	23.8117	16241939	15937	12943238	8594608	16002.9	16002.9	15836.5	15836.5	11916757	17546074	32191070	17550830
GALACTOSE	Positive	181.069	17.3475	734631	463730	15937	438512	16002.9	529316	383093	400982	304624	297129	176876	229387
GERANYL-PP	Positive	315.077	43.8362	334023	216765	206119	105584	125632	104372	248172	127379	138156	188005	365314	192396
GLUCOSAMINATE	Positive	196.082	7.70537	7042425	5908458	6583615	5906654	6.61846e+06	16002.9	5.9142e+06	5.4666e+06	5518080	3.90252e+06	4291997	3674055
GLUTAMATE	Positive	148.061	4.32962	140971440	113160608	135790160	153714160	156863840	176458816	114416288	131049664	135724432	124937240	131953496	132349400
GLUTATHIONE REDUCED	Positive	308.092	6.37482	431172288	408565536	484236032	476975936	511390688	519267776	316079840	481618560	507674784	314774624	362187520	394685216
GUANIDINOSUCCINATE	Positive	176.066	7.18977	7.15097e+06	8795666	9116523	6847486	6149996	7.0687e+06	13334825	16285780	15461130	4803413	4.20655e+06	4345552
GUANINE	Positive	152.057	22.1502	686123	378512	294142	1.91324e+06	2.51217e+06	2207151	356630	670588	445588	496053	323695	378792
GUANOSINE	Positive	284.099	22.1464	3.25169e+06	1.51244e+06	1688620	8198246	11182243	11613812	2.03799e+06	2931725	2371102	2.20887e+06	1.44102e+06	2.1512e+06
HIPPURATE	Positive	180.066	28.513	8.03352e+06	6985449	6.1915e+06	5.62087e+06	16002.9	16002.9	6494945	6.56119e+06	6013141	4115159	3.30468e+06	4.03886e+06
HOMOCYSTEINE THIOLACTONE	Positive	118.033	5.87615	682032	520938	721209	426502	454540	638658	460379	643310	504862	609915	419979	519721
HOMOCYSTEINE	Positive	136.043	6.00779	5.02798e+06	4.42509e+06	8571299	2.88024e+06	3914626	4335034	3184689	5133748	5539046	4803021	2.82966e+06	4019417
HOMOGENTISATE	Positive	169.05	29.5334	372926	1.66466e+06	668827	1.71643e+06	16002.9	214035	434707	1.18998e+06	722193	11340850	444399	525800
Homoveratric acid	Positive	197.079	32.7021	51064356	68344400	43599292	14961178	26246952	26666472	41470944	39612324	31903404	68343888	38494772	38249556
Hydrocinnamic acid	Positive	151.076	32.8332	4.10071e+06	6190687	15052267	23258724	24143048	30252432	3.7869e+06	6185464	5898613	2.76157e+06	5087564	4758791
INDOLE-3-ACETAMIDE	Positive	175.087	25.4968	3.11103e+06	3.22387e+06	2.55959e+06	2.5813e+06	2.5449e+06	1781955	2586818	2.29035e+06	1.90473e+06	885280	1.18517e+06	957314
Indole-3-carboxylic acid	Positive	162.055	25.5004	8625327	9760501	8218188	7119705	7119956	6.68816e+06	8945501	5719505	5782317	3340202	4.02114e+06	3281395
INDOLE-3-ETHANOL	Positive	162.092	33.0562	249013	244040	291386	138814	145371	122815	357262	15836.5	358925	154672	149777	15937
INOSINE	Positive	269.089	22.2708	4.29393e+06	2.62089e+06	2.65351e+06	25506494	29637186	26275868	2188746	3.25192e+06	2.71099e+06	2.77942e+06	2950712	2.66499e+06
ISOLEUCINE	Positive	132.103	7.74022	3996157696	3798619392	3782444288	3165684736	3375699712	3578274048	2886900480	3418452224	3333006848	1778770048	2018797440	1912961280
L-Alanyl-L-phenylalanine	Positive	237.124	24.1411	840768	892230	839109	5.28189e+06	3.86414e+06	5232212	2629400	1.38036e+06	2.12395e+06	599655	611404	737229
L-CARNITINE	Positive	162.113	4.39647	79164360	101542304	73522144	56223884	61381248	70303032	72910344	63768496	89067064	164763040	58808108	83137568
LUMICHROME	Positive	243.088	36.1537	16519721	12967316	16653223	8.2292e+06	10575751	11481108	7.34704e+06	9590188	9759462	5.02916e+06	4.64777e+06	7240249
LYSINE	Positive	147.113	1.22691	3470930	2.443e+06	15937	5.8219e+06	6.72094e+06	5983674	3.33268e+06	3826465	3713239	3.12197e+06	3.6153e+06	4.05365e+06
MALATE	Positive	135.029	4.70153	1.20692e+06	983663	1.43125e+06	1.48144e+06	1850293	2.08812e+06	1386886	1634856	1.92439e+06	1.52169e+06	1.75561e+06	2.40356e+06
m-Cresol	Positive	109.066	31.1463	4828699	3.79668e+06	3815711	2.82379e+06	2.72434e+06	2.28975e+06	2.40762e+06	2875897	4.00993e+06	5.37442e+06	10272481	4.3576e+06
METHIONINE	Positive	150.059	6.05071	325555808	244065440	275795168	242071408	251141184	284473760	217554176	292696000	264270832	173184000	148853232	148990704
METHYLTHIOADENOSINE	Positive	298.098	25.1289	89162552	63256008	59429924	6480966	7128304	7.44756e+06	66036408	54232572	58829880	41235128	30898530	36200948
N,N,N-TRIMETHYLLYSINE	Positive	189.16	1.28605	302158	15937	15937	305721	316954	451136	405305	15836.5	365900	394733	370328	451142
N,N-dimethyl-L-Valine	Positive	146.118	4.76203	23543510	26680348	29871362	25842008	27602592	38100660	23702446	47715572	37062040	47489424	30908018	33399306
N-a-Acetyl-L-glutamine	Positive	189.088	6.28261	3197944	4.63701e+06	5.04847e+06	3.36959e+06	3.95062e+06	5345367	3.46026e+06	6.19001e+06	5841246	5198907	5361782	6.38398e+06
N-ACETYLASPARTATE	Positive	176.056	6.18919	5687540	15937	6.97014e+06	3.6616e+06	3.01577e+06	3650435	4966515	8083257	7732703	6.98289e+06	6.92708e+06	8.20613e+06
N-ACETYLGLUTAMATE	Positive	190.072	8.65735	19253180	14433285	19332922	14752285	16208328	19318168	13590570	17157170	19636914	15937	18384528	20101956
N-ACETYLGLYCINE	Positive	118.051	7.73521	8356353	7182056	8377326	6908634	6161074	16002.9	6.0803e+06	7621272	6089046	4699784	3.89506e+06	4365649
N-Acetyl-L-tyrosine	Positive	224.092	30.0373	7.17917e+06	5.56979e+06	4376891	2.45235e+06	3.16972e+06	3.60304e+06	5702549	4288283	4726021	4.18368e+06	3.09026e+06	3.28948e+06
N-ACETYLMETHIONINE	Positive	192.069	26.0401	7269207	5.59743e+06	4.90622e+06	7.5979e+06	5540090	5657258	4.08125e+06	4850922	4.96631e+06	2394657	1.82944e+06	1.93825e+06
N-ACETYLPUTRESCINE	Positive	131.118	4.82717	1.59844e+06	2.0669e+06	1.41825e+06	864515	1.24343e+06	2.28189e+06	987651	2.18704e+06	1.48891e+06	2.34303e+06	906232	2.41827e+06
N-ACETYLTRYPTOPHAN	Positive	247.108	34.693	4307252	3.14893e+06	3.46294e+06	1.41755e+06	2708154	1.26801e+06	3385858	2.59766e+06	2902566	1.40699e+06	1.24526e+06	1.18013e+06
NICOTINAMIDE	Positive	123.056	4.82095	12341373	10880222	11541654	15962512	13578394	20399934	8851380	18662828	14126930	20712708	20503324	21641956
N-Isovalerylglycine	Positive	160.097	25.5467	2.77808e+06	6904222	2.15469e+06	1.96817e+06	5602618	2.36415e+06	7081008	7.97727e+06	3.26408e+06	4.37206e+06	3105313	1.56333e+06
N-Methylnicotinamide	Positive	137.071	4.54376	2508434	3.87298e+06	3.21691e+06	6.16763e+06	6019786	7.51343e+06	5941601	5744945	5000185	51880820	14401516	19109770
O-PHOSPHOSERINE	Positive	186.017	4.28453	5775526	5.22249e+06	5.96447e+06	6466472	7073672	7.82019e+06	5323671	5.82779e+06	6320854	5.68664e+06	6048283	5978861
O-SUCCINYL-HOMOSERINE	Positive	220.082	7.37367	715053	491660	537521	537118	654809	692489	648414	609680	591451	423219	473646	470347
OXOPROLINE	Positive	130.051	6.7527	55053188	62712212	77872776	61564876	74885064	16002.9	55876980	94641616	85018168	15937	85651368	85467240
PANTOTHENATE	Positive	220.119	23.7021	869134592	862068032	780718848	829048640	828945664	851107008	672685120	885649728	827935744	706059008	668657536	666383616
Phenylac-Gly-OH	Positive	194.082	30.1702	47858976	47099204	48279016	29364194	41342340	32392228	60795660	57467580	64842580	38214852	28608762	31685116
PHENYLALANINE	Positive	166.087	17.3427	1590114688	1397626752	1288842368	1168185088	1189106944	1298995840	1127314176	1199189248	986175104	622662208	617761600	636054208
PHOSPHORYLCHOLINE	Positive	184.074	4.12691	522321248	396261440	561433280	505229024	487506880	511270144	726475392	624819008	766470592	433353856	303847136	467016352
Phthalic acid	Positive	167.034	29.1545	64202428	46184856	36213988	25705510	28995592	29371632	51072800	34875176	38314388	38524056	31607906	30784038
PIPECOLATE	Positive	130.087	7.70971	46606348	47271376	50630756	45694864	43005916	16002.9	39127924	42230308	36734076	29042230	27848930	24726892
PYRIDOXAL	Positive	168.066	6.21492	4094514	4399593	5126385	7.01097e+06	7249033	9864030	4.0766e+06	6954807	5.66566e+06	5903121	4506993	4691234
PYRIDOXINE	Positive	170.082	6.96407	76490976	15937	89753792	84608184	83006696	16002.9	89677656	121339480	114249856	87346568	91981248	89198840
Pyrogallol	Positive	127.04	23.5062	2.50945e+06	2352305	2.81834e+06	3926627	4360820	4.97728e+06	2.05223e+06	3.13805e+06	3.15037e+06	1.79485e+06	1.45598e+06	1753768
Riboflavin 5'-Monophosphate	Positive	457.114	30.5923	2.70974e+06	1.42508e+06	2.03861e+06	1.97028e+06	2.30508e+06	3.45341e+06	1.73004e+06	15836.5	2.28774e+06	940260	825613	1.67601e+06
RIBOFLAVIN	Positive	377.147	30.3649	10672625	7.3249e+06	8.3053e+06	11007773	9058639	11459975	10346487	9132108	8825228	6963402	5.32105e+06	5.49932e+06
SERINE	Positive	106.049	5.9979	770498	607620	754659	687996	805422	861381	596049	732757	664366	408116	319951	344464
SEROTONIN	Positive	177.101	32.6985	692009	774005	574111	338289	489930	465489	493184	519318	455391	852966	502582	474720
S-Methyl-L-cysteine sulfoxide	Positive	152.038	6.01264	750285	709321	845224	581676	498458	829335	462867	707889	549281	511937	479232	413661
SPERMIDINE	Positive	146.166	1.43845	6.4712e+06	5296456	11864018	44614948	35577592	56834008	18404920	20491026	16218070	5743758	5272657	8969515
SPERMINE	Positive	203.224	1.47787	261020	15937	557757	33111772	16002.9	40769560	757501	2.5097e+06	1.1553e+06	513148	465746	480428
SUBERATE	Positive	175.097	32.6985	91236768	118228368	80890048	48979632	72732144	73651768	88639144	69243040	56561348	116589616	72337648	64079140
SUCCINATE	Positive	119.035	8.51991	825524	817364	15937	840816	1208832	936003	694845	736595	756059	1.07357e+06	919800	908108
Succinic anhydride	Positive	101.024	8.50126	1.72493e+06	1.7365e+06	1.57881e+06	1.92519e+06	2.12052e+06	2240220	1.57313e+06	1.5457e+06	1.62813e+06	2.10676e+06	1.95441e+06	1.80287e+06
TAURINE	Positive	126.023	4.2039	5246352	5.12094e+06	4927916	3.93392e+06	4.32318e+06	3.62884e+06	4.91013e+06	3.33965e+06	4445630	8273887	8801987	7876568
THYMIDINE	Positive	243.098	23.5386	687587	538679	679006	599436	763816	545062	432191	916202	904591	397049	491839	493209
trans-4-Hydroxycyclohexanecarboxylic Acid	Positive	145.086	27.9613	3.04886e+06	2.95182e+06	1.9884e+06	2.07963e+06	1.90822e+06	1.55435e+06	2.48037e+06	2161921	1953889	2263559	1.74394e+06	1.6244e+06
TRANS-4-HYDROXY-L-PROLINE	Positive	132.066	8.67226	10515927	10856206	11009332	9013078	9026876	12517642	9773105	11084766	11930706	9200076	8642282	9191926
Triethyl citrate	Positive	277.129	34.749	6.90313e+06	8.32223e+06	7518300	5788179	6400927	4.66024e+06	6421833	6871460	6913407	9044744	8153971	7.61302e+06
TRYPTOPHAN	Positive	205.098	25.4861	1450790016	1442185600	1166409856	1351312640	1207850112	1122434944	1157746048	1171032064	911334848	612748928	481708224	465116096
TYROSINE	Positive	182.082	10.2424	531439648	15937	453679584	391268608	390953344	422552288	297848416	375169536	313149728	228141984	232027984	230819216
Umbelliferone	Positive	163.04	33.878	11718055	11791233	9222614	4.63611e+06	6.84406e+06	5.60641e+06	12747435	7574170	8.19925e+06	10182710	7.36204e+06	9166669
Ureidosuccinic acid	Positive	177.051	4.95631	422803	395052	451923	597784	638992	655226	336546	467352	519079	453846	472928	638410
UROCANATE	Positive	139.051	6.69707	4.66727e+06	4.9185e+06	5.25898e+06	4.82644e+06	6622424	9354926	5798862	9631929	5.70642e+06	12621938	14269960	7294545
VALINE	Positive	118.087	5.36477	509903232	440984288	488225792	400192864	434400800	491973280	435344832	543820800	539100864	301339552	297362368	328798400
XANTHINE	Positive	153.041	23.321	515604	521866	449424	515247	573593	565620	562303	577860	465582	307512	264860	371963
XANTHOSINE	Positive	285.084	23.3342	2.07582e+06	2.16323e+06	1.92948e+06	1.99237e+06	2.11278e+06	2.00367e+06	1.65528e+06	2.46615e+06	2.38169e+06	1.19999e+06	1.14288e+06	1.23289e+06
XANTHURENATE	Positive	206.045	27.9278	933256	1.04785e+06	799819	293924	358786	2.67372e+06	2902266	2.19604e+06	1.8899e+06	2.36815e+06	2165135	1.62601e+06
